# Short 2′-O-methyl/LNA oligomers as highly-selective inhibitors of miRNA production *in vitro* and *in vivo*

**DOI:** 10.1101/2023.06.28.546821

**Authors:** Eloina Corradi, Natalia Koralewska, Marek C. Milewski, Linda Masante, Ryszard Kierzek, Marek Figlerowicz, Marie-Laure Baudet, Anna Kurzynska-Kokorniak

## Abstract

MicroRNAs (miRNAs) that share identical or near-identical sequences constitute miRNA families and are predicted to act redundantly. Yet recent evidence suggests that members of the same miRNA family with high sequence similarity might have different roles and that this functional divergence might be rooted in their precursors’ sequence. Current knock-down strategies such as antisense oligonucleotides (ASOs) or miRNA sponges cannot distinguish between identical or near identical miRNAs originating from different precursors to allow exploring unique functions of these miRNAs. We now develop a method based on short 2′-OMe/LNA-modified oligonucleotides to selectively target specific precursor molecules and ablate the production of individual members of miRNA families *in vitro* and *in vivo*. Using the highly conserved *Xenopus* miR-181a family as a proof-of-concept, we demonstrate that 2′-OMe/LNA-ASOs targeting pre-miRNA apical region elicit a precursor-selective inhibition of mature miRNA-5p production. The levels of miRNAs released from the 3′-arm of these precursors are not reduced, suggesting that our approach is also arm-selective. Overall, we show that this strategy can be successfully applied *in vivo* to achieve high target selectivity to study identical or highly similar miRNAs stemming from different precursors.
