## Supplementary Table S1 for "Short 2′-O-methyl/LNA oligomers as highly-selective inhibitors of miRNA production *in vitro* and *in vivo*"

### Sheet: intarna_LA_stem_loops
pre-mir	pre-mir hybrid start	pre-mir hybrid end	oligo	oligo hybrid start	oligo hybrid end	hybrid substring	hybrid scheme	Energy
xla-let-7b MI0038220	32	38	AL1	2	8	UGGUGUU&GAUACCA	(((((((&)))))))	-5.72445
xla-mir-98 MI0038343	28	34	AL1	1	7	GGUGUUU&AGAUACC	(((((((&)))))))	-1.17876
xla-mir-181a MI0038269	20	32	AL1	1	13	GAGUUUGGUAUCU&AGAUACCAAACUC	(((((((((((((&)))))))))))))	-8.63364
xla-mir-363 MI0008385	41	49	AL1	4	12	AGUUUGGUA&UACCAAACU	(((((((((&)))))))))	-10.9428
pre-181a-2_8S	20	26	AL1	7	13	GAGUUUG&CAAACUC	(((((((&)))))))	-4.37714
xla-let-7b MI0038220	33	39	AL2	7	13	GGUGUUU&AGAUACC	(((((((&)))))))	-1.80774
xla-let-7e MI0038222	40	47	AL2	3	10	AUUUGGAG&CUUUAGAU	((((((((&))))))))	-3.12988
xla-let-7f MI0038223	38	44	AL2	4	10	AUCUGGG&UUUAGAU	(((((((&)))))))	-1.62726
xla-mir-15c MI0008378	2	8	AL2	3	9	UUUGAGG&CUUUAGA	(((((((&)))))))	-3.29336
xla-mir-24b-1 MI0008384	6	12	AL2	6	12	GUAUCUA&UAGAUAC	(((((((&)))))))	-1.53682
xla-mir-30a MI0038317	33	39	AL2	2	8	UUGAAGG&CCUUUAG	(((((((&)))))))	-1.44983
xla-mir-98 MI0038343	28	34	AL2	7	13	GGUGUUU&AGAUACC	(((((((&)))))))	-1.08772
xla-mir-128-1 MI0038243	27	33	AL2	4	10	GUUUAAG&UUUAGAU	(((((((&)))))))	-0.929221
xla-mir-146a MI0038257	24	31	AL2	1	8	UUAGGGGU&GCCUUUAG	((((((((&))))))))	-6.44849
xla-mir-181a MI0038269	26	37	AL2	2	13	GGUAUCUAAAGG&CCUUUAGAUACC	((((((((((((&))))))))))))	-13.1583
xla-mir-181b-2 MI0038271	28	34	AL2	4	10	GUUUAGA&UUUAGAU	(((((((&)))))))	-2.40028
xla-mir-221 MI0038301	25	31	AL2	6	12	GUGUUUG&UAGAUAC	(((((((&)))))))	-0.101665
xla-mir-338 MI0038322	18	27	AL2	1	10	GUCUGAGUGU&GCCUUUAGAU	(((((((.((&)).)))))))	-2.88851
xla-mir-363 MI0008385	35	48	AL2	1	11	UAUUUAAGUUUGGU&GCCUUUAGAUA	((((((((...(((&)))))))))))	-2.25312
xla-let-7e MI0038222	23	29	AL3	5	11	GUGGGUU&AACUCAC	(((((((&)))))))	-3.41255
xla-mir-15a MI0038261	20	26	AL3	5	11	GUGGGUU&AACUCAC	(((((((&)))))))	-2.47897
xla-mir-23b MI0038304	23	29	AL3	5	11	GUGAGUU&AACUCAC	(((((((&)))))))	-7.64904
xla-mir-182-1 MI0038272	24	30	AL3	7	13	UGGUGAG&CUCACCG	(((((((&)))))))	-4.48984
xla-mir-182-2 MI0038273	24	30	AL3	7	13	UGGUGAG&CUCACCG	(((((((&)))))))	-4.48984
xla-mir-363 MI0008385	41	47	AL3	2	8	AGUUUGG&UCAAACU	(((((((&)))))))	-5.69686
pre-181a-2_8S	16	28	AL3	1	13	CGGUGAGUUUGAG&CUCAAACUCACCG	(((((((((((((&)))))))))))))	-12.9474
xla-let-7b MI0038220	44	50	AL4	4	10	AUGGAGA&UUUUUAU	(((((((&)))))))	-0.667725
xla-let-7i MI0038225	47	54	AL4	3	10	GUGGAGAU&AUUUUUAU	((((((((&))))))))	-1.58628
xla-let-7j MI0038224	1	7	AL4	4	10	AUGGAGA&UUUUUAU	(((((((&)))))))	-0.0504966
xla-mir-16a MI0038265	23	33	AL4	2	13	GGUAUGAUAUG&CAUUUUUAUACU	(((((((.(((&)))..)))))))	-4.90529
xla-mir-16b MI0038264	30	36	AL4	5	11	UAUGGAG&UUUUAUA	(((((((&)))))))	-0.147298
xla-mir-19a MI0038284	27	34	AL4	1	8	AAAAAUGU&ACAUUUUU	((((((((&))))))))	-4.5436
xla-mir-34a MI0038325	26	39	AL4	3	16	GGAACAUUAGAAGU&AUUUUUAUACUUUC	((((...(((((((&)))))))...))))	-2.31596
xla-mir-101 MI0038228	29	35	AL4	5	11	UAUGAAA&UUUUAUA	(((((((&)))))))	-2.12362
xla-mir-125a MI0038238	22	28	AL4	12	18	GAGGAAG&CUUUCUC	(((((((&)))))))	-0.733034
xla-mir-142 MI0008377	75	81	AL4	8	14	GAGUGUA&UAUACUU	(((((((&)))))))	-4.76229
xla-mir-146a MI0038257	25	31	AL4	3	9	UAGGGGU&AUUUUUA	(((((((&)))))))	-0.870309
xla-mir-191 MI0038279	25	35	AL4	1	11	UGUGGAAAUGU&ACAUUUUUAUA	(((((((((((&)))))))))))	-7.46964
xla-mir-194-2 MI0038282	20	26	AL4	10	16	GGAAGUA&UACUUUC	(((((((&)))))))	-0.149526
xla-mir-338 MI0038322	30	36	AL4	12	18	GGGAAAG&CUUUCUC	(((((((&)))))))	-3.11471
xla-mir-363 MI0008385	40	53	AL4	4	14	AAGUUUGGUAGGAG&UUUUUAUACUU	((((...(((((((&)))))))))))	-0.973641
xla-mir-363-2 MI0038327	27	40	AL4	4	18	GAGCUUGGUAGGAG&UUUUUAUACUUUCUC	(((....(((((((&))))))).....)))	-1.00925
xla-mir-427 MI0001449	42	49	AL4	11	18	GAGAAAGU&ACUUUCUC	((((((((&))))))))	-0.75626
xla-mir-428b MI0038333	34	41	AL4	11	18	GAGAAAGU&ACUUUCUC	((((((((&))))))))	-1.26059
xla-mir-449 MI0038335	24	32	AL4	9	17	GGAAAGUAU&AUACUUUCU	(((((((((&)))))))))	-7.06886
xla-mir-703 MI0008386	38	52	AL4	1	17	AGAAGGAAAGAAUGU&ACAUUUUUAUACUUUCU	((((((.((((((((&))))))))...))))))	-4.98561
pre-181a-2_8S	26	41	AL4	3	18	GAGAAAGUGUAAAAAU&AUUUUUAUACUUUCUC	((((((((((((((((&))))))))))))))))	-16.3553
xla-let-7f MI0038223	1	7	Ct1	5	11	UGAGGUA&UACUUCG	(((((((&)))))))	-0.23455
xla-let-7i MI0038225	46	52	Ct1	7	13	UGUGGAG&CUUCGCG	(((((((&)))))))	-5.88672
xla-mir-15c MI0008378	4	10	Ct1	5	11	UGAGGUG&UACUUCG	(((((((&)))))))	-4.53184
xla-mir-18b MI0038276	23	30	Ct1	5	12	GUGAAGUA&UACUUCGC	((((((((&))))))))	-5.63703
xla-mir-25 MI0038308	24	30	Ct1	2	8	GGUGUAC&GUAUACU	(((((((&)))))))	-6.05553
xla-mir-98 MI0038343	1	7	Ct1	5	11	UGAGGUA&UACUUCG	(((((((&)))))))	-2.83898
xla-mir-142 MI0008377	75	82	Ct1	2	9	GAGUGUAC&GUAUACUU	((((((((&))))))))	-7.92539
xla-mir-194 MI0008379	2	8	Ct1	2	8	AGUGUGU&GUAUACU	(((((((&)))))))	-0.615684
xla-mir-338 MI0038322	17	30	Ct1	1	13	CGUCUGAGUGUGCG&CGUAUACUUCGCG	(((..(((((((((&))))))))).)))	-7.05351
xla-mir-703 MI0008386	70	76	Ct1	1	7	GUGUGUG&CGUAUAC	(((((((&)))))))	-0.580109
pre-181a-2_8S	30	36	Ct1	3	9	AAGUGUA&UAUACUU	(((((((&)))))))	-4.61762

### Sheet: AL1
Supplementary Table S1. Characterization of the interaction between the oligomers designed in the study and potential targets found within X. laevis miRNA and pre-miRNA.
oligomer			pre-miRNA
name	hybridization start	hybridization end	name/ID	hybridization start	hybridization end	hybridization substring	hybridization scheme	minimal interaction energy (Intarna)	Gibbs free energy (EvOligo)
AL1	1	13	xla-mir-181a MI0038269	20	32	GAGUUUGGUAUCU&AGAUACCAAACUC	(((((((((((((&)))))))))))))	-8.63364	-23.449999
AL1	4	12	xla-mir-363 MI0008385	41	49	AGUUUGGUA&UACCAAACU	(((((((((&)))))))))	-10.9428	-15.72
AL1	7	13	pre-181a-2_8S	20	26	GAGUUUG&CAAACUC	(((((((&)))))))	-4.37714	-12.740001
AL1	2	8	xla-let-7b MI0038220	32	38	UGGUGUU&GAUACCA	(((((((&)))))))	-5.72445	-11.83
AL1	1	7	xla-mir-98 MI0038343	28	34	GGUGUUU&AGAUACC	(((((((&)))))))	-1.17876	-8.7
AL2	2	13	xla-mir-181a MI0038269	26	37	GGUAUCUAAAGG&CCUUUAGAUACC	((((((((((((&))))))))))))	-13.1583	-25.41
AL2	6	12	xla-mir-24b-1 MI0008384	6	12	GUAUCUA&UAGAUAC	(((((((&)))))))	-1.53682	-16.18
AL2	1	8	xla-mir-146a MI0038257	24	31	UUAGGGGU&GCCUUUAG	((((((((&))))))))	-6.44849	-13.110001
AL2	1	11	xla-mir-363 MI0008385	35	48	UAUUUAAGUUUGGU&GCCUUUAGAUA	((((((((...(((&)))))))))))	-2.25312	-11.679999
AL2	2	8	xla-mir-30a MI0038317	33	39	UUGAAGG&CCUUUAG	(((((((&)))))))	-1.44983	-10.4800005
AL2	7	13	xla-let-7b MI0038220	33	39	GGUGUUU&AGAUACC	(((((((&)))))))	-1.80774	-10.280001
AL2	7	13	xla-mir-98 MI0038343	28	34	GGUGUUU&AGAUACC	(((((((&)))))))	-1.08772	-9.490001
AL2	6	12	xla-mir-221 MI0038301	25	31	GUGUUUG&UAGAUAC	(((((((&)))))))	-0.101665	-9.39
AL2	3	10	xla-let-7e MI0038222	40	47	AUUUGGAG&CUUUAGAU	((((((((&))))))))	-3.12988	-9.359304
AL2	3	9	xla-mir-15c MI0008378	2	8	UUUGAGG&CUUUAGA	(((((((&)))))))	-3.29336	-9.13
AL2	4	10	xla-let-7f MI0038223	38	44	AUCUGGG&UUUAGAU	(((((((&)))))))	-1.62726	-9.070001
AL2	4	10	xla-mir-128-1 MI0038243	27	33	GUUUAAG&UUUAGAU	(((((((&)))))))	-0.929221	-8.900001
AL2	1	10	xla-mir-338 MI0038322	18	27	GUCUGAGUGU&GCCUUUAGAU	(((((((.((&)).)))))))	-2.88851	-7.28
AL2	4	10	xla-mir-181b-2 MI0038271	28	34	GUUUAGA&UUUAGAU	(((((((&)))))))	-2.40028	-6.98
AL3	1	13	pre-181a-2_8S	16	28	CGGUGAGUUUGAG&CUCAAACUCACCG	(((((((((((((&)))))))))))))	-12.9474	-26.440002
AL3	7	13	xla-mir-182-1 MI0038272	24	30	UGGUGAG&CUCACCG	(((((((&)))))))	-4.48984	-14.040001
AL3	7	13	xla-mir-182-2 MI0038273	24	30	UGGUGAG&CUCACCG	(((((((&)))))))	-4.48984	-14.040001
AL3	5	11	xla-mir-23b MI0038304	23	29	GUGAGUU&AACUCAC	(((((((&)))))))	-7.64904	-13.3
AL3	5	11	xla-let-7e MI0038222	23	29	GUGGGUU&AACUCAC	(((((((&)))))))	-3.41255	-12.540001
AL3	5	11	xla-mir-15a MI0038261	20	26	GUGGGUU&AACUCAC	(((((((&)))))))	-2.47897	-12.440001
AL3	2	8	xla-mir-363 MI0008385	41	47	AGUUUGG&UCAAACU	(((((((&)))))))	-5.69686	-11.56
AL4	3	18	pre-181a-2_8S	26	41	GAGAAAGUGUAAAAAU&AUUUUUAUACUUUCUC	((((((((((((((((&))))))))))))))))	-16.3553	-21.35
AL4	11	18	xla-mir-427 MI0001449	42	49	GAGAAAGU&ACUUUCUC	((((((((&))))))))	-0.75626	-14.1
AL4	11	18	xla-mir-428b MI0038333	34	41	GAGAAAGU&ACUUUCUC	((((((((&))))))))	-1.26059	-14.1
AL4	9	17	xla-mir-449 MI0038335	24	32	GGAAAGUAU&AUACUUUCU	(((((((((&)))))))))	-7.06886	-12.83
AL4	2	13	xla-mir-16a MI0038265	23	33	GGUAUGAUAUG&CAUUUUUAUACU	(((((((.(((&)))..)))))))	-4.90529	-12.07
AL4	1	17	xla-mir-703 MI0008386	38	52	AGAAGGAAAGAAUGU&ACAUUUUUAUACUUUCU	((((((.((((((((&))))))))...))))))	-4.98561	-11.8
AL4	12	18	xla-mir-125a MI0038238	22	28	GAGGAAG&CUUUCUC	(((((((&)))))))	-0.733034	-11.450001
AL4	12	18	xla-mir-338 MI0038322	30	36	GGGAAAG&CUUUCUC	(((((((&)))))))	-3.11471	-11.36
AL4	4	14	xla-mir-363 MI0008385	40	53	AAGUUUGGUAGGAG&UUUUUAUACUU	((((...(((((((&)))))))))))	-0.973641	-10.49
AL4	4	18	xla-mir-363-2 MI0038327	27	40	GAGCUUGGUAGGAG&UUUUUAUACUUUCUC	(((....(((((((&))))))).....)))	-1.00925	-10.49
AL4	10	16	xla-mir-194-2 MI0038282	20	26	GGAAGUA&UACUUUC	(((((((&)))))))	-0.149526	-10.44
AL4	4	10	xla-let-7b MI0038220	44	50	AUGGAGA&UUUUUAU	(((((((&)))))))	-0.667725	-10.33
AL4	3	10	xla-let-7i MI0038225	47	54	GUGGAGAU&AUUUUUAU	((((((((&))))))))	-1.58628	-10.33
AL4	4	10	xla-let-7j MI0038224	1	7	AUGGAGA&UUUUUAU	(((((((&)))))))	-0.0504966	-10.29
AL4	1	11	xla-mir-191 MI0038279	25	35	UGUGGAAAUGU&ACAUUUUUAUA	(((((((((((&)))))))))))	-7.46964	-9.75
AL4	1	8	xla-mir-19a MI0038284	27	34	AAAAAUGU&ACAUUUUU	((((((((&))))))))	-4.5436	-9.670001
AL4	8	14	xla-mir-142 MI0008377	75	81	GAGUGUA&UAUACUU	(((((((&)))))))	-4.76229	-9.52
AL4	5	11	xla-mir-101 MI0038228	29	35	UAUGAAA&UUUUAUA	(((((((&)))))))	-2.12362	-9.09
AL4	3	9	xla-mir-146a MI0038257	25	31	UAGGGGU&AUUUUUA	(((((((&)))))))	-0.870309	-8.56
AL4	5	11	xla-mir-16b MI0038264	30	36	UAUGGAG&UUUUAUA	(((((((&)))))))	-0.147298	-8.235616
AL4	3	16	xla-mir-34a MI0038325	26	39	GGAACAUUAGAAGU&AUUUUUAUACUUUC	((((...(((((((&)))))))...))))	-2.31596	-7.69

### Sheet: AL2
	pre-miRNA			oligomer
pre-miR-name/ID	hybridization start	hybridization end	oligomer name	hybridization start	hybridization end	hybridization substring	hybridization scheme	minimal interaction energy
xla-mir-181a MI0038269	26	37	AL2	2	13	GGUAUCUAAAGG&CCUUUAGAUACC	((((((((((((&))))))))))))	-13.1583
xla-mir-146a MI0038257	24	31	AL2	1	8	UUAGGGGU&GCCUUUAG	((((((((&))))))))	-6.44849
xla-mir-15c MI0008378	2	8	AL2	3	9	UUUGAGG&CUUUAGA	(((((((&)))))))	-3.29336
xla-let-7e MI0038222	40	47	AL2	3	10	AUUUGGAG&CUUUAGAU	((((((((&))))))))	-3.12988
xla-mir-338 MI0038322	18	27	AL2	1	10	GUCUGAGUGU&GCCUUUAGAU	(((((((.((&)).)))))))	-2.88851
xla-mir-181b-2 MI0038271	28	34	AL2	4	10	GUUUAGA&UUUAGAU	(((((((&)))))))	-2.40028
xla-mir-363 MI0008385	35	48	AL2	1	11	UAUUUAAGUUUGGU&GCCUUUAGAUA	((((((((...(((&)))))))))))	-2.25312
xla-let-7b MI0038220	33	39	AL2	7	13	GGUGUUU&AGAUACC	(((((((&)))))))	-1.80774
xla-let-7f MI0038223	38	44	AL2	4	10	AUCUGGG&UUUAGAU	(((((((&)))))))	-1.62726
xla-mir-24b-1 MI0008384	6	12	AL2	6	12	GUAUCUA&UAGAUAC	(((((((&)))))))	-1.53682
xla-mir-30a MI0038317	33	39	AL2	2	8	UUGAAGG&CCUUUAG	(((((((&)))))))	-1.44983
xla-mir-98 MI0038343	28	34	AL2	7	13	GGUGUUU&AGAUACC	(((((((&)))))))	-1.08772
xla-mir-128-1 MI0038243	27	33	AL2	4	10	GUUUAAG&UUUAGAU	(((((((&)))))))	-0.929221
xla-mir-221 MI0038301	25	31	AL2	6	12	GUGUUUG&UAGAUAC	(((((((&)))))))	-0.101665

### Sheet: AL3
	pre-miRNA			oligomer
pre-miR-name/ID	hybridization start	hybridization end	oligomer name	hybridization start	hybridization end	hybridization substring	hybridization scheme	minimal interaction energy
pre-181a-2_8S	16	28	AL3	1	13	CGGUGAGUUUGAG&CUCAAACUCACCG	(((((((((((((&)))))))))))))	-12.9474
xla-mir-23b MI0038304	23	29	AL3	5	11	GUGAGUU&AACUCAC	(((((((&)))))))	-7.64904
xla-mir-363 MI0008385	41	47	AL3	2	8	AGUUUGG&UCAAACU	(((((((&)))))))	-5.69686
xla-mir-182-1 MI0038272	24	30	AL3	7	13	UGGUGAG&CUCACCG	(((((((&)))))))	-4.48984
xla-mir-182-2 MI0038273	24	30	AL3	7	13	UGGUGAG&CUCACCG	(((((((&)))))))	-4.48984
xla-let-7e MI0038222	23	29	AL3	5	11	GUGGGUU&AACUCAC	(((((((&)))))))	-3.41255
xla-mir-15a MI0038261	20	26	AL3	5	11	GUGGGUU&AACUCAC	(((((((&)))))))	-2.47897

### Sheet: AL4
	pre-miRNA			oligomer
pre-miR-name/ID	hybridization start	hybridization end	oligomer name	hybridization start	hybridization end	hybridization substring	hybridization scheme	minimal interaction energy
pre-181a-2_8S	26	41	AL4	3	18	GAGAAAGUGUAAAAAU&AUUUUUAUACUUUCUC	((((((((((((((((&))))))))))))))))	-16.3553
xla-mir-191 MI0038279	25	35	AL4	1	11	UGUGGAAAUGU&ACAUUUUUAUA	(((((((((((&)))))))))))	-7.46964
xla-mir-449 MI0038335	24	32	AL4	9	17	GGAAAGUAU&AUACUUUCU	(((((((((&)))))))))	-7.06886
xla-mir-703 MI0008386	38	52	AL4	1	17	AGAAGGAAAGAAUGU&ACAUUUUUAUACUUUCU	((((((.((((((((&))))))))...))))))	-4.98561
xla-mir-16a MI0038265	23	33	AL4	2	13	GGUAUGAUAUG&CAUUUUUAUACU	(((((((.(((&)))..)))))))	-4.90529
xla-mir-142 MI0008377	75	81	AL4	8	14	GAGUGUA&UAUACUU	(((((((&)))))))	-4.76229
xla-mir-19a MI0038284	27	34	AL4	1	8	AAAAAUGU&ACAUUUUU	((((((((&))))))))	-4.5436
xla-mir-338 MI0038322	30	36	AL4	12	18	GGGAAAG&CUUUCUC	(((((((&)))))))	-3.11471
xla-mir-34a MI0038325	26	39	AL4	3	16	GGAACAUUAGAAGU&AUUUUUAUACUUUC	((((...(((((((&)))))))...))))	-2.31596
xla-mir-101 MI0038228	29	35	AL4	5	11	UAUGAAA&UUUUAUA	(((((((&)))))))	-2.12362
xla-let-7i MI0038225	47	54	AL4	3	10	GUGGAGAU&AUUUUUAU	((((((((&))))))))	-1.58628
xla-mir-428b MI0038333	34	41	AL4	11	18	GAGAAAGU&ACUUUCUC	((((((((&))))))))	-1.26059
xla-mir-363-2 MI0038327	27	40	AL4	4	18	GAGCUUGGUAGGAG&UUUUUAUACUUUCUC	(((....(((((((&))))))).....)))	-1.00925
xla-mir-363 MI0008385	40	53	AL4	4	14	AAGUUUGGUAGGAG&UUUUUAUACUU	((((...(((((((&)))))))))))	-0.973641
xla-mir-146a MI0038257	25	31	AL4	3	9	UAGGGGU&AUUUUUA	(((((((&)))))))	-0.870309
xla-mir-427 MI0001449	42	49	AL4	11	18	GAGAAAGU&ACUUUCUC	((((((((&))))))))	-0.75626
xla-mir-125a MI0038238	22	28	AL4	12	18	GAGGAAG&CUUUCUC	(((((((&)))))))	-0.733034
xla-let-7b MI0038220	44	50	AL4	4	10	AUGGAGA&UUUUUAU	(((((((&)))))))	-0.667725
xla-mir-194-2 MI0038282	20	26	AL4	10	16	GGAAGUA&UACUUUC	(((((((&)))))))	-0.149526
xla-mir-16b MI0038264	30	36	AL4	5	11	UAUGGAG&UUUUAUA	(((((((&)))))))	-0.147298
xla-let-7j MI0038224	1	7	AL4	4	10	AUGGAGA&UUUUUAU	(((((((&)))))))	-0.0504966

### Sheet: Ctrl
	pre-miRNA			oligomer
pre-miR-name/ID	hybridization start	hybridization end	oligomer name	hybridization start	hybridization end	hybridization substring	hybridization scheme	minimal interaction energy
xla-let-7f MI0038223	1	7	Ct1	5	11	UGAGGUA&UACUUCG	(((((((&)))))))	-0.23455
xla-let-7i MI0038225	46	52	Ct1	7	13	UGUGGAG&CUUCGCG	(((((((&)))))))	-5.88672
xla-mir-15c MI0008378	4	10	Ct1	5	11	UGAGGUG&UACUUCG	(((((((&)))))))	-4.53184
xla-mir-18b MI0038276	23	30	Ct1	5	12	GUGAAGUA&UACUUCGC	((((((((&))))))))	-5.63703
xla-mir-25 MI0038308	24	30	Ct1	2	8	GGUGUAC&GUAUACU	(((((((&)))))))	-6.05553
xla-mir-98 MI0038343	1	7	Ct1	5	11	UGAGGUA&UACUUCG	(((((((&)))))))	-2.83898
xla-mir-142 MI0008377	75	82	Ct1	2	9	GAGUGUAC&GUAUACUU	((((((((&))))))))	-7.92539
xla-mir-194 MI0008379	2	8	Ct1	2	8	AGUGUGU&GUAUACU	(((((((&)))))))	-0.615684
xla-mir-338 MI0038322	17	30	Ct1	1	13	CGUCUGAGUGUGCG&CGUAUACUUCGCG	(((..(((((((((&))))))))).)))	-7.05351
xla-mir-703 MI0008386	70	76	Ct1	1	7	GUGUGUG&CGUAUAC	(((((((&)))))))	-0.580109
pre-181a-2_8S	30	36	Ct1	3	9	AAGUGUA&UAUACUU	(((((((&)))))))	-4.61762
